# Cyrene: A Novel Geroprotective Compound that Extends Lifespan and Healthspan in *C. elegans* and *Drosophila*

**DOI:** 10.1101/2025.08.01.668202

**Authors:** Abdelrahman AlOkda, Shweta Yadav, Alain Pacis, Andrey A. Parkhitko, Jeremy M. Van Raamsdonk

## Abstract

As aging is the primary risk factor for many chronic diseases, geroscience aims to target aging to delay age-related decline. Here, we identify Cyrene (dihydrolevoglucosenone), a sustainable, biocompatible solvent, as a novel geroprotective compound. Cyrene extends lifespan and healthspan in *C. elegans*, improving locomotor function and resistance to oxidative, thermal, osmotic, genotoxic, and proteotoxic stress. It also confers protection in neurodegenerative models of Alzheimer’s, Parkinson’s, and Huntington’s disease. Cyrene is effective when delivered during development or early adulthood and requires administration before day 8 to extend longevity. Its benefits are independent of bacterial metabolism and partially independent of the FOXO transcription factor DAF-16. Importantly, Cyrene also extends lifespan and enhances oxidative stress resistance in *Drosophila melanogaster*, demonstrating cross-species efficacy. These findings identify Cyrene as a novel geroprotective compound that promotes longevity, resilience, and neuroprotection. Conservation across species supports future work to dissect molecular mechanisms and test its potential in mammals.
