## Supplementary material for "Cyrene: A Novel Geroprotective Compound that Extends Lifespan and Healthspan in *C. elegans* and *Drosophila*": Table S1

### Sheet: Figure 1.C analysis
Statistical analysis for Figure 1C using two-way ANOVA with Dunnet's multiple comparisons test
Timepoint
24h
Concentration (%)	Dead	L1	L2	L3	Early L4	Mid L4	Late L4	Young adults	Gravid Adults		Compared to control (0%)
2.5	ns	****	ns	****	ns	ns	ns	ns	ns		****	p <0.0001
2	ns	****	****	****	ns	ns	ns	ns	ns		***	p <0.001
1.5	ns	ns	****	****	ns	ns	ns	ns	ns		**	p <0.01
1	ns	ns	ns	ns	ns	ns	ns	ns	ns		*	p <0.05
0.75	ns	ns	ns	ns	ns	ns	ns	ns	ns		ns	non significant
0.5	ns	ns	ns	ns	ns	ns	ns	ns	ns
0.25	ns	ns	ns	ns	ns	ns	ns	ns	ns
0.1	ns	ns	ns	ns	ns	ns	ns	ns	ns
0.05	ns	ns	ns	ns	ns	ns	ns	ns	ns
48h
Concentration (%)	Dead	L1	L2	L3	Early L4	Mid L4	Late L4	Young adults	Gravid Adults
2.5	ns	****	****	ns	ns	ns	ns	****	ns
2	ns	ns	ns	****	ns	ns	ns	****	ns
1.5	ns	ns	ns	****	****	ns	ns	****	ns
1	ns	ns	ns	ns	ns	****	****	****	ns
0.75	ns	ns	ns	ns	ns	ns	****	****	ns
0.5	ns	ns	ns	ns	ns	ns	ns	ns	ns
0.25	ns	ns	ns	ns	ns	ns	ns	ns	ns
0.1	ns	ns	ns	ns	ns	ns	ns	ns	ns
0.05	ns	ns	ns	ns	ns	ns	ns	ns	ns
72h
Concentration (%)	Dead	L1	L2	L3	Early L4	Mid L4	Late L4	Young adults	Gravid Adults
2.5	ns	ns	****	****	ns	ns	ns	ns	****
2	ns	ns	ns	ns	ns	ns	**	****	****
1.5	ns	ns	ns	ns	ns	ns	ns	*	*
1	ns	ns	ns	ns	ns	ns	ns	ns	ns
0.75	ns	ns	ns	ns	ns	ns	ns	ns	ns
0.5	ns	ns	ns	ns	ns	ns	ns	ns	ns
0.25	ns	ns	ns	ns	ns	ns	ns	ns	ns
0.1	ns	ns	ns	ns	ns	ns	ns	ns	ns
0.05	ns	ns	ns	ns	ns	ns	ns	ns	ns
96h
Concentration (%)	Dead	L1	L2	L3	Early L4	Mid L4	Late L4	Young adults	Gravid Adults
2.5	*	ns	****	****	ns	ns	****	**	****
2	ns	ns	ns	ns	ns	ns	ns	ns	ns
1.5	ns	ns	ns	ns	ns	ns	ns	ns	ns
1	ns	ns	ns	ns	ns	ns	ns	ns	ns
0.75	ns	ns	ns	ns	ns	ns	ns	ns	ns
0.5	ns	ns	ns	ns	ns	ns	ns	ns	ns
0.25	ns	ns	ns	ns	ns	ns	ns	ns	ns
0.1	ns	ns	ns	ns	ns	ns	ns	ns	ns
0.05	ns	ns	ns	ns	ns	ns	ns	ns	ns
120h
Concentration (%)	Dead	L1	L2	L3	Early L4	Mid L4	Late L4	Young adults	Gravid Adults
2.5	ns	ns	ns	****	ns	ns	ns	****	****
2	ns	ns	ns	ns	ns	ns	ns	ns	ns
1.5	ns	ns	ns	ns	ns	ns	ns	ns	ns
1	ns	ns	ns	ns	ns	ns	ns	ns	ns
0.75	ns	ns	ns	ns	ns	ns	ns	ns	ns
0.5	ns	ns	ns	ns	ns	ns	ns	ns	ns
0.25	ns	ns	ns	ns	ns	ns	ns	ns	ns
0.1	ns	ns	ns	ns	ns	ns	ns	ns	ns
0.05	ns	ns	ns	ns	ns	ns	ns	ns	ns
